# A systems based framework to computationally predict putative transcription factors and signaling pathways regulating glycan biosynthesis

**DOI:** 10.1101/2020.08.19.257956

**Authors:** Theodore Groth, Sriram Neelamegham

**Affiliations:** Chemical and Biological Engineering, State University of New York, Buffalo, NY 14260, USA; Biomedical Engineering, State University of New York, Buffalo, NY 14260, USA; Medicine University at Buffalo, State University of New York, Buffalo, NY 14260, USA

**Keywords:** Glycoinformatics, transcription factor, glycosylation, ChIP-Seq, TCGA

## Abstract

Glycosylation is a common post-translational modification, and glycan biosynthesis is regulated by a set of ‘glycogenes’. The role of transcription factors (TFs) in regulating the glycogenes and related glycosylation pathways is largely unknown. This manuscript presents a multi-omics data-mining framework to computationally predict putative, tissue-specific TF regulators of glycosylation. It combines existing ChIP-Seq (Chromatin Immunoprecipitation Sequencing) and RNA-Seq data to suggest 22,519 potentially significant TF-glycogene relationships. This includes interactions involving 524 unique TFs and 341 glycogenes that span 29 TCGA (The Cancer Genome Atlas) cancer types. Here, TF-glycogene interactions appeared in clusters or ‘communities’, suggesting that changes in single TF expression during both health and disease may affect multiple carbohydrate structures. Upon applying the Fisher’s exact test along with glycogene pathway classification, we identify TFs that may specifically regulate the biosynthesis of individual glycan types. Integration with knowledge from the Reactome database provided an avenue to relate cell-signaling pathways to TFs and cellular glycosylation state. Whereas analysis results are presented for all 29 cancer types, specific focus is placed on human luminal and basal breast cancer disease progression. Overall, the computational predictions in this manuscript present a starting point for systems-wide validation of TF-glycogene relationships.
