## Supplemental Figures and Tables for "A systems based framework to computationally predict putative transcription factors and signaling pathways regulating glycan biosynthesis": TableS1_Glycogenes_R1.xlsx

### Sheet: Sheet1
Supplemental Table S1: List of 341 glycogenes used for cystoscape maps
Gene symbol	Protein name	Enzyme class	Enzyme function
A4GALT	Lactosylceramide 4alphagalactosyltransferase	Glycosyltransferase	Galactosyltransferase
A4GNT	Alpha1_4Nacetylglucosaminyltransferase	Glycosyltransferase	Nacetylglucosaminyltransferase
ABO	Histoblood group ABO system transferase	Glycosyltransferase	Nacetylgalactosaminyltransferase/Galactosyltransferase
ALG1	Chitobiosyldiphosphodolichol betamannosyltransferase	Glycosyltransferase	Mannosyltransferase
ALG10	DolPGlc:Glc(2)Man(9)GlcNAc(2)PPDol alpha1_2glucosyltransferase	Glycosyltransferase	Glucosyltransferase
ALG10B	Putative Dol-P-Glc:Glc(2)Man(9)GlcNAc(2)-PP-Dol alpha-1,2-glucosyltransferase	Glycosyltransferase	Glucosyltransferase
ALG11	GDPMan:Man(3)GlcNAc(2)PPDol alpha1_2mannosyltransferase	Glycosyltransferase	Mannosyltransferase
ALG12	DolPMan:Man(7)GlcNAc(2)PPDol alpha1_6mannosyltransferase	Glycosyltransferase	Nacetylglucosaminyltransferase
ALG13	Putative bifunctional UDPNacetylglucosamine transferase and deubiquitinase ALG13	Glycosyltransferase	Nacetylglucosaminyltransferase
ALG14	UDPNacetylglucosamine transferase subunit ALG14 homolog	Glycosyltransferase	Nacetylglucosaminyltransferase
ALG2	Alpha1_3/1_6mannosyltransferase ALG2	Glycosyltransferase	Mannosyltransferase
ALG3	DolPMan:Man(5)GlcNAc(2)PPDol alpha1_3mannosyltransferase	Glycosyltransferase	Mannosyltransferase
ALG5	Dolichyl-phosphate beta-glucosyltransferase	Glycosyltransferase	Glucosyltransferase
ALG6	Dolichyl pyrophosphate Man9GlcNAc2 alpha1_3glucosyltransferase	Glycosyltransferase	Glucosyltransferase
ALG8	Probable dolichyl pyrophosphate Glc1Man9GlcNAc2 alpha1_3glucosyltransferase	Glycosyltransferase	Glucosyltransferase
ALG9	Alpha1_2mannosyltransferase ALG9	Glycosyltransferase	Mannosyltransferase
B3GALNT1	UDPGalNAc:beta1_3Nacetylgalactosaminyltransferase 1	Glycosyltransferase	Nacetylgalactosaminyltransferase
B3GALNT2	UDPGalNAc:beta1_3Nacetylgalactosaminyltransferase 2	Glycosyltransferase	Nacetylgalactosaminyltransferase
B3GALT1	Beta1_3galactosyltransferase 1	Glycosyltransferase	Galactosyltransferase
B3GALT2	Beta1_3galactosyltransferase 2	Glycosyltransferase	Galactosyltransferase
B3GALT4	Beta1_3galactosyltransferase 4	Glycosyltransferase	Galactosyltransferase
B3GALT5	Beta1_3galactosyltransferase 5	Glycosyltransferase	Galactosyltransferase
B3GALT6	Beta1_3galactosyltransferase 6	Glycosyltransferase	Galactosyltransferase
B3GAT1	Galactosylgalactosylxylosylprotein 3betaglucuronosyltransferase 1	Glycosyltransferase	Glucuronyltransferase
B3GAT2	Galactosylgalactosylxylosylprotein 3betaglucuronosyltransferase 2	Glycosyltransferase	Glucuronyltransferase
B3GAT3	Galactosylgalactosylxylosylprotein 3betaglucuronosyltransferase 3	Glycosyltransferase	Glucuronyltransferase
B3GNT2	Nacetyllactosaminide beta1_3Nacetylglucosaminyltransferase 2	Glycosyltransferase	Nacetylglucosaminyltransferase
B3GNT3	Nacetyllactosaminide beta1_3Nacetylglucosaminyltransferase 3	Glycosyltransferase	Nacetylglucosaminyltransferase
B3GNT4	Nacetyllactosaminide beta1_3Nacetylglucosaminyltransferase 4	Glycosyltransferase	Nacetylglucosaminyltransferase
B3GNT5	Lactosylceramide 1_3NacetylbetaDglucosaminyltransferase	Glycosyltransferase	Nacetylglucosaminyltransferase
B3GNT6	AcetylgalactosaminylOglycosylglycoprotein beta1_3Nacetylglucosaminyltransferase	Glycosyltransferase	Nacetylglucosaminyltransferase
B3GNT7	UDPGlcNAc:betaGal beta1_3Nacetylglucosaminyltransferase 7	Glycosyltransferase	Nacetylglucosaminyltransferase
B3GNT8	UDPGlcNAc:betaGal beta1_3Nacetylglucosaminyltransferase 8	Glycosyltransferase	Nacetylglucosaminyltransferase
B3GNT9	UDP-GlcNAc:betaGal beta-1,3-N-acetylglucosaminyltransferase 9	Glycosyltransferase	N-acetylglucosaminyltransferase
B4GALNT1	Beta1_4 Nacetylgalactosaminyltransferase 1	Glycosyltransferase	Nacetylgalactosaminyltransferase
B4GALNT2	Beta1_4 Nacetylgalactosaminyltransferase 2	Glycosyltransferase	Nacetylgalactosaminyltransferase
B4GALNT3	Beta1_4Nacetylgalactosaminyltransferase 3	Glycosyltransferase	Nacetylgalactosaminyltransferase
B4GALNT4	Nacetylbetaglucosaminylglycoprotein 4betaNacetylgalactosaminyltransferase 1	Glycosyltransferase	Nacetylgalactosaminyltransferase
B4GALT1	Beta1_4galactosyltransferase 1	Glycosyltransferase	Galactosyltransferase
B4GALT2	Beta1_4galactosyltransferase 2	Glycosyltransferase	Galactosyltransferase
B4GALT3	Beta1_4galactosyltransferase 3	Glycosyltransferase	Galactosyltransferase
B4GALT4	Beta1_4galactosyltransferase 4	Glycosyltransferase	Galactosyltransferase
B4GALT5	Beta1_4galactosyltransferase 5	Glycosyltransferase	Galactosyltransferase
B4GALT6	Beta1_4galactosyltransferase 6	Glycosyltransferase	Galactosyltransferase
B4GALT7	Beta1_4galactosyltransferase 7	Glycosyltransferase	Galactosyltransferase
C1GALT1	GlycoproteinNacetylgalactosamine 3betagalactosyltransferase 1	Glycosyltransferase	Galactosyltransferase
C1GALT1C1	C1GALT1-specific chaperone 1	Glycosyltransferase	Galactosyltransferase
CHPF	Chondroitin sulfate synthase 2	Glycosyltransferase	Glucuronyltransferase/Nacetylgalactosaminyltransferase
CHPF2	Chondroitin sulfate glucuronyltransferase	Glycosyltransferase	Glucuronyltransferase/Nacetylgalactosaminyltransferase
CHST1	Carbohydrate sulfotransferase 1	Sulfate synthase	Gal6 sulfotransferase
CHST10	Carbohydrate sulfotransferase 10	Sulfate synthase	GlcA3 sulfotransferase
CHST11	Carbohydrate sulfotransferase 11	Sulfate synthase	Chondroitin 4 sulfotransferase
CHST12	Carbohydrate sulfotransferase 12	Sulfate synthase	Chondroitin 4 sulfotransferase
CHST13	Carbohydrate sulfotransferase 13	Sulfate synthase	Chondroitin 4 sulfotransferase
CHST14	Carbohydrate sulfotransferase 14	Sulfate synthase	GalNAc4 sulfotransferase
CHST15	Carbohydrate sulfotransferase 15	Sulfate synthase	GalNAc6 sulfotransferase
CHST2	Carbohydrate sulfotransferase 2	Sulfate synthase	GlcNAc6 sulfotransferase
CHST3	Carbohydrate sulfotransferase 3	Sulfate synthase	Chondroitin 6 sulfotransferase
CHST4	Carbohydrate sulfotransferase 4	Sulfate synthase	GlcNAc6 sulfotransferase
CHST5	Carbohydrate sulfotransferase 5	Sulfate synthase	GlcNAc6 sulfotransferase
CHST6	Carbohydrate sulfotransferase 6	Sulfate synthase	GlcNAc6 sulfotransferase
CHST7	Carbohydrate sulfotransferase 7	Sulfate synthase	GlcNAc6 sulfotransferase
CHST8	Carbohydrate sulfotransferase 8	Sulfate synthase	GalNAc4 sulfotransferase
CHST9	Carbohydrate sulfotransferase 9	Sulfate synthase	GalNAc4 sulfotransferase
CHSY1	Chondroitin sulfate synthase 1	Glycosyltransferase	Glucuronyltransferase/Nacetylgalactosaminyltransferase
CSGALNACT1	Chondroitin sulfate Nacetylgalactosaminyltransferase 1	Glycosyltransferase	Nacetylgalactosaminyltransferase
CSGALNACT2	Chondroitin sulfate Nacetylgalactosaminyltransferase 2	Glycosyltransferase	Nacetylgalactosaminyltransferase
DAD1	Dolichyldiphosphooligosaccharideprotein glycosyltransferase subunit DAD1	Glycosyltransferase	OST
DDOST	Dolichyldiphosphooligosaccharideprotein glycosyltransferase 48 kDa subunit	Glycosyltransferase	OST
DPAGT1	UDPNacetylglucosaminedolichylphosphate Nacetylglucosaminephosphotransferase	Glycosyltransferase	Nacetylglucosaminephosphotransferase
DPM1	Dolicholphosphate mannosyltransferase subunit 1	Glycosyltransferase	mannosyltransferase
DPM2	Dolichol phosphatemannose biosynthesis regulatory protein	Glycosyltransferase	mannosyltransferase
DPM3	Dolicholphosphate mannosyltransferase subunit 3	Glycosyltransferase	mannosyltransferase
DSEL	Dermatansulfate epimeraselike protein	Epimerase	GlcA epimerase
EOGT	EGF domainspecific Olinked Nacetylglucosamine transferase	Glycosyltransferase	Nacetylglucosaminyltransferase
EXT1	Exostosin1	Glycosyltransferase	Glucuronyltransferase/Nacetylglucosaminyltransferase
EXT2	Exostosin2	Glycosyltransferase	Glucuronyltransferase/Nacetylglucosaminyltransferase
EXTL1	Exostosinlike 1	Glycosyltransferase	Nacetylglucosaminyltransferase
EXTL2	Exostosinlike 2	Glycosyltransferase	Nacetylglucosaminyltransferase/Nacetylgalactosaminyltransferase
EXTL3	Exostosinlike 3	Glycosyltransferase	Nacetylglucosaminyltransferase
FUT1	Galactoside 2alphaLfucosyltransferase 1	Glycosyltransferase	Fucosyltransferase
FUT10 (not active in human)	Alpha(1_3)fucosyltransferase 10	Glycosyltransferase	Fucosyltransferase
FUT11(not active in human)	Alpha(1_3)fucosyltransferase 11	Glycosyltransferase	Fucosyltransferase
FUT2	Galactoside 2alphaLfucosyltransferase 2	Glycosyltransferase	Fucosyltransferase
FUT3	Galactoside 3(4)Lfucosyltransferase	Glycosyltransferase	Fucosyltransferase
FUT4	Alpha(1_3)fucosyltransferase 4	Glycosyltransferase	Fucosyltransferase
FUT5	Alpha(1_3)fucosyltransferase 5	Glycosyltransferase	Fucosyltransferase
FUT6	Alpha(1_3)fucosyltransferase 6	Glycosyltransferase	Fucosyltransferase
FUT7	Alpha(1_3)fucosyltransferase 7	Glycosyltransferase	Fucosyltransferase
FUT8	Alpha(1_6)fucosyltransferase	Glycosyltransferase	Fucosyltransferase
FUT9	Alpha(1_3)fucosyltransferase 9	Glycosyltransferase	Fucosyltransferase
GAL3ST1	Galactosylceramide sulfotransferase	Sulfate synthase	Gal3 sulfotransferase
GAL3ST2	Galactose3Osulfotransferase 2	Sulfate synthase	Gal3 sulfotransferase
GAL3ST3	Galactose3Osulfotransferase 3	Sulfate synthase	Gal3 sulfotransferase
GAL3ST4	Galactose3Osulfotransferase 4	Sulfate synthase	Gal3 sulfotransferase
GALNT1	Polypeptide Nacetylgalactosaminyltransferase 1	Glycosyltransferase	Nacetylgalactosaminyltransferase
GALNT10	Polypeptide Nacetylgalactosaminyltransferase 10	Glycosyltransferase	Nacetylgalactosaminyltransferase
GALNT11	Polypeptide Nacetylgalactosaminyltransferase 11	Glycosyltransferase	Nacetylgalactosaminyltransferase
GALNT12	Polypeptide Nacetylgalactosaminyltransferase 12	Glycosyltransferase	Nacetylgalactosaminyltransferase
GALNT13	Polypeptide Nacetylgalactosaminyltransferase 13	Glycosyltransferase	Nacetylgalactosaminyltransferase
GALNT14	Polypeptide Nacetylgalactosaminyltransferase 14	Glycosyltransferase	Nacetylgalactosaminyltransferase
GALNT15	Polypeptide Nacetylgalactosaminyltransferase 15	Glycosyltransferase	Nacetylgalactosaminyltransferase
GALNT16	Polypeptide Nacetylgalactosaminyltransferase 16	Glycosyltransferase	Nacetylgalactosaminyltransferase
GALNT17	Polypeptide Nacetylgalactosaminyltransferase 17	Glycosyltransferase	Nacetylgalactosaminyltransferase
GALNT18	Polypeptide Nacetylgalactosaminyltransferase 18	Glycosyltransferase	Nacetylgalactosaminyltransferase
GALNT2	Polypeptide Nacetylgalactosaminyltransferase 2	Glycosyltransferase	Nacetylgalactosaminyltransferase
GALNT3	Polypeptide Nacetylgalactosaminyltransferase 3	Glycosyltransferase	Nacetylgalactosaminyltransferase
GALNT4	Polypeptide Nacetylgalactosaminyltransferase 4	Glycosyltransferase	Nacetylgalactosaminyltransferase
GALNT5	Polypeptide Nacetylgalactosaminyltransferase 5	Glycosyltransferase	Nacetylgalactosaminyltransferase
GALNT6	Polypeptide Nacetylgalactosaminyltransferase 6	Glycosyltransferase	Nacetylgalactosaminyltransferase
GALNT7	Nacetylgalactosaminyltransferase 7	Glycosyltransferase	Nacetylgalactosaminyltransferase
GALNT8	Probable polypeptide Nacetylgalactosaminyltransferase 8	Glycosyltransferase	Nacetylgalactosaminyltransferase
GALNT9	Polypeptide Nacetylgalactosaminyltransferase 9	Glycosyltransferase	Nacetylgalactosaminyltransferase
GANAB	Neutral alphaglucosidase AB	Glycosidase	Glucosidase
GBGT1	Globoside alpha1_3Nacetylgalactosaminyltransferase 1	Glycosyltransferase	Nacetylgalactosaminyltransferase
GCNT1	Beta1_3galactosylOglycosylglycoprotein beta1_6Nacetylglucosaminyltransferase	Glycosyltransferase	Nacetylglucosaminyltransferase
GCNT2	Nacetyllactosaminide beta1_6Nacetylglucosaminyltransferase	Glycosyltransferase	Nacetylglucosaminyltransferase
GCNT3	Beta1_3galactosylOglycosylglycoprotein beta1_6Nacetylglucosaminyltransferase 3	Glycosyltransferase	Nacetylglucosaminyltransferase
GCNT4	Beta1_3galactosylOglycosylglycoprotein beta1_6Nacetylglucosaminyltransferase 4	Glycosyltransferase	Nacetylglucosaminyltransferase
GLCE	Dglucuronyl C5epimerase	Epimerase	GlcA epimerase
HAS1	Hyaluronan synthase 1	Glycosyltransferase	Nacetylglucosaminyltransferase/Glucuronyltransferase
HAS2	Hyaluronan synthase 2	Glycosyltransferase	Nacetylglucosaminyltransferase/Glucuronyltransferase
HAS3	Hyaluronan synthase 3	Glycosyltransferase	Nacetylglucosaminyltransferase/Glucuronyltransferase
HS2ST1	Heparan sulfate 2Osulfotransferase 1	Sulfate synthase	IdoA2 sulfotransferase
HS3ST1	Heparan sulfate glucosamine 3Osulfotransferase 1	Sulfate synthase	GlcNAc3 sulfotransferase
HS3ST2	Heparan sulfate glucosamine 3Osulfotransferase 2	Sulfate synthase	GlcNAc3 sulfotransferase
HS3ST3A1	Heparan sulfate glucosamine 3Osulfotransferase 3A1	Sulfate synthase	GlcNAc3 sulfotransferase
HS3ST3B1	Heparan sulfate glucosamine 3Osulfotransferase 3B1	Sulfate synthase	GlcNAc3 sulfotransferase
HS3ST4	Heparan sulfate glucosamine 3Osulfotransferase 4	Sulfate synthase	GlcNAc3 sulfotransferase
HS3ST5	Heparan sulfate glucosamine 3Osulfotransferase 5	Sulfate synthase	GlcNAc3 sulfotransferase
HS3ST6	Heparan sulfate glucosamine 3Osulfotransferase 6	Sulfate synthase	GlcNAc3 sulfotransferase
HS6ST1	Heparansulfate 6Osulfotransferase 1	Sulfate synthase	GlcN6 sulfotransferase
HS6ST2	Heparansulfate 6Osulfotransferase 2	Sulfate synthase	GlcN6 sulfotransferase
HS6ST3	Heparansulfate 6Osulfotransferase 3	Sulfate synthase	GlcN6 sulfotransferase
LARGE	LARGE xylosyl and glucuronyltransferase 1	Glycosyltransferase	Xylosyltransferase/Glucuronyltransferase
LARGE2	LARGE xylosyl and glucuronyltransferase 2	Glycosyltransferase	Xylosyltransferase/Glucuronyltransferase
LFNG	Beta1_3Nacetylglucosaminyltransferase lunatic fringe	Glycosyltransferase	Nacetylglucosaminyltransferase
MAN1A1	Mannosyloligosaccharide 1_2alphamannosidase IA	Glycosidase	Mannosidase
MAN1A2	Mannosyloligosaccharide 1_2alphamannosidase IB	Glycosidase	Mannosidase
MAN1B1	Endoplasmic reticulum mannosyloligosaccharide 1_2alphamannosidase	Glycosidase	Mannosidase
MAN1C1	Mannosyloligosaccharide 1_2alphamannosidase IC	Glycosidase	Mannosidase
MAN2A1	Alphamannosidase 2	Glycosidase	Mannosidase
MAN2A2	Alphamannosidase 2x	Glycosidase	Mannosidase
MAN2B1	Lysosomal alpha-mannosidase	Glycosidase	Mannosidase
MFNG	Beta1_3Nacetylglucosaminyltransferase manic fringe	Glycosyltransferase	Nacetylglucosaminyltransferase
MGAT1	Alpha1_3mannosylglycoprotein 2betaNacetylglucosaminyltransferase	Glycosyltransferase	Nacetylglucosaminyltransferase
MGAT2	Alpha1_6mannosylglycoprotein 2betaNacetylglucosaminyltransferase	Glycosyltransferase	Nacetylglucosaminyltransferase
MGAT3	Beta1_4mannosylglycoprotein 4betaNacetylglucosaminyltransferase	Glycosyltransferase	Nacetylglucosaminyltransferase
MGAT4A	Alpha1_3mannosylglycoprotein 4betaNacetylglucosaminyltransferase A	Glycosyltransferase	Nacetylglucosaminyltransferase
MGAT4B	Alpha1_3mannosylglycoprotein 4betaNacetylglucosaminyltransferase B	Glycosyltransferase	Nacetylglucosaminyltransferase
MGAT5	Alpha1_6mannosylglycoprotein 6betaNacetylglucosaminyltransferase A	Glycosyltransferase	Nacetylglucosaminyltransferase
MGAT5B	Alpha1_6mannosylglycoprotein 6betaNacetylglucosaminyltransferase B	Glycosyltransferase	Nacetylglucosaminyltransferase
MOGS	Mannosyloligosaccharide glucosidase	Glycosidase	Glucosidase
NDST1	Bifunctional heparan sulfate Ndeacetylase/Nsulfotransferase 1	Sulfate synthase	GlcN Ndeacetylase/Nsulfotransferase
NDST2	Bifunctional heparan sulfate Ndeacetylase/Nsulfotransferase 2	Sulfate synthase	GlcN Ndeacetylase/Nsulfotransferase
NDST3	Bifunctional heparan sulfate Ndeacetylase/Nsulfotransferase 3	Sulfate synthase	GlcN Ndeacetylase/Nsulfotransferase
NDST4	Bifunctional heparan sulfate Ndeacetylase/Nsulfotransferase 4	Sulfate synthase	GlcN Ndeacetylase/Nsulfotransferase
NEU1	Sialidase1	Glycosidase	Sialidase
NEU2	Sialidase2	Glycosidase	Sialidase
NEU3	Sialidase3	Glycosidase	Sialidase
NEU4	Sialidase4	Glycosidase	Sialidase
OGA	Protein OGlcNAcase	Glycosidase	OGlcNAcase
OGT	UDPNacetylglucosaminepeptide Nacetylglucosaminyltransferase 110 kDa subunit	Glycosyltransferase	Nacetylglucosaminyltransferase
PIGA	Phosphatidylinositol Nacetylglucosaminyltransferase subunit A	Glycosyltransferase	Nacetylglucosaminyltransferase
PIGB	GPI mannosyltransferase 3	Glycosyltransferase	Mannosyltransferase
PIGC	Phosphatidylinositol Nacetylglucosaminyltransferase subunit C	Glycosyltransferase	Nacetylglucosaminyltransferase
PIGH	Phosphatidylinositol Nacetylglucosaminyltransferase subunit H	Glycosyltransferase	Nacetylglucosaminyltransferase
PIGM	GPI mannosyltransferase 1	Glycosyltransferase	Mannosyltransferase
PIGP	Phosphatidylinositol Nacetylglucosaminyltransferase subunit P	Glycosyltransferase	Nacetylglucosaminyltransferase
PIGQ	Phosphatidylinositol Nacetylglucosaminyltransferase subunit Q	Glycosyltransferase	Nacetylglucosaminyltransferase
POFUT1	GDPfucose protein Ofucosyltransferase 1	Glycosyltransferase	Fucosyltransferase
POFUT2	GDPfucose protein Ofucosyltransferase 2	Glycosyltransferase	Fucosyltransferase
POGLUT1	Protein Oglucosyltransferase 1	Glycosyltransferase	Glucosyltransferase
POMGNT1	Protein Olinkedmannose beta1_2Nacetylglucosaminyltransferase 1	Glycosyltransferase	Nacetylglucosaminyltransferase
POMGNT2	Protein Olinkedmannose beta1_4Nacetylglucosaminyltransferase 2	Glycosyltransferase	Nacetylglucosaminyltransferase
POMT1	Protein Omannosyltransferase 1	Glycosyltransferase	Mannosyltransferase
POMT2	Protein Omannosyltransferase 2	Glycosyltransferase	Mannosyltransferase
RFNG	Beta1_3Nacetylglucosaminyltransferase radical fringe	Glycosyltransferase	Nacetylglucosaminyltransferase
RPN1	Dolichyldiphosphooligosaccharideprotein glycosyltransferase subunit 1	Glycosyltransferase	OST
RPN2	Dolichyldiphosphooligosaccharideprotein glycosyltransferase subunit 2	Glycosyltransferase	OST
ST3GAL1	CMPNacetylneuraminatebetagalactosamidealpha2_3sialyltransferase 1	Glycosyltransferase	Sialyltransferase
ST3GAL2	CMPNacetylneuraminatebetagalactosamidealpha2_3sialyltransferase 2	Glycosyltransferase	Sialyltransferase
ST3GAL3	CMPNacetylneuraminatebeta1_4galactoside alpha2_3sialyltransferase	Glycosyltransferase	Sialyltransferase
ST3GAL4	CMPNacetylneuraminatebetagalactosamidealpha2_3sialyltransferase 4	Glycosyltransferase	Sialyltransferase
ST3GAL5	Lactosylceramide alpha2_3sialyltransferase	Glycosyltransferase	Sialyltransferase
ST3GAL6	Type 2 lactosamine alpha2_3sialyltransferase	Glycosyltransferase	Sialyltransferase
ST6GAL1	Betagalactoside alpha2_6sialyltransferase 1	Glycosyltransferase	Sialyltransferase
ST6GAL2	Betagalactoside alpha2_6sialyltransferase 2	Glycosyltransferase	Sialyltransferase
ST6GALNAC1	AlphaNacetylgalactosaminide alpha2_6sialyltransferase 1	Glycosyltransferase	Sialyltransferase
ST6GALNAC2	AlphaNacetylgalactosaminide alpha2_6sialyltransferase 2	Glycosyltransferase	Sialyltransferase
ST6GALNAC3	AlphaNacetylgalactosaminide alpha2_6sialyltransferase 3	Glycosyltransferase	Sialyltransferase
ST6GALNAC4	AlphaNacetylneuraminyl2_3betagalactosyl1_3Nacetylgalactosaminide alpha2_6sialyltransferase	Glycosyltransferase	Sialyltransferase
ST6GALNAC5	AlphaNacetylgalactosaminide alpha2_6sialyltransferase 5	Glycosyltransferase	Sialyltransferase
ST6GALNAC6	AlphaNacetylgalactosaminide alpha2_6sialyltransferase 6	Glycosyltransferase	Sialyltransferase
ST8SIA1	AlphaNacetylneuraminide alpha2_8sialyltransferase	Glycosyltransferase	Sialyltransferase
ST8SIA2	Alpha2_8sialyltransferase 8B	Glycosyltransferase	Sialyltransferase
ST8SIA3	Siaalpha2_3Galbeta1_4GlcNAcR:alpha 2_8sialyltransferase	Glycosyltransferase	Sialyltransferase
ST8SIA4	CMPNacetylneuraminatepolyalpha2_8sialyltransferase	Glycosyltransferase	Sialyltransferase
ST8SIA5	Alpha2_8sialyltransferase 8E	Glycosyltransferase	Sialyltransferase
ST8SIA6	Alpha2_8sialyltransferase 8F	Glycosyltransferase	Sialyltransferase
STT3A	Dolichyldiphosphooligosaccharideprotein glycosyltransferase subunit STT3A	Glycosyltransferase	OST
STT3B	Dolichyldiphosphooligosaccharideprotein glycosyltransferase subunit STT3B	Glycosyltransferase	OST
UGCG	Ceramide glucosyltransferase	Glycosyltransferase	Glucosyltransferase
UGGT1	UDPglucose:glycoprotein glucosyltransferase 1	Glycosyltransferase	Glucosyltransferase
UGGT2	UDPglucose:glycoprotein glucosyltransferase 2	Glycosyltransferase	Glucosyltransferase
UGT8	2hydroxyacylsphingosine 1betagalactosyltransferase	Glycosyltransferase	Galactosyltransferase
UST	Uronyl 2sulfotransferase	Glycosyltransferase	IdoA2 sulfotransferase
XXYLT1	Xyloside xylosyltransferase 1	Glycosyltransferase	Xylosyltransferase
XYLT1	Xylosyltransferase 1	Glycosyltransferase	Xylosyltransferase
XYLT2	Xylosyltransferase 2	Glycosyltransferase	Xylosyltransferase
SLC35A2	UDP-galactose translocator	Transporter	UDP-Gal
SLC35A1	CMP-Sialic acid transporter	Transporter	CMP-Sia
SLC35B2	Adenosine 3’-Phospho 5’-Phosphosulfate Transporter 1	Transporter	PAPST
SLC35B3	Adenosine 3’-Phospho 5’-Phosphosulfate Transporter 2	Transporter	PAPST
SLC35B4	UDP-Xylose and UDP-GlcNAc transporter	Transporter	UDP-Xyl/UDP-GlcNAc
SLC35C1	GDP-Fuc transporter	Transporter	GDP-Fuc
SLC35A3	UDP-N-acetylglucosamine transporter	Transporter	UDP-GlcNAc
SLC35D1	UDP-glucuronic acid/UDP-N-acetylgalactosamine transporter	Transporter	UDP-GlcA/UDP-GalNAc
SLC35D2	UDP-N-acetylglucosamine/UDP-glucose/GDP-mannose transporter	Transporter	UDP-GlcNAc/UDP-Glc/GDP-Man
ACER2	Alkaline ceramidase 2	Ceramidase
ASAH1	Acid ceramidase	Ceramidase
ASAH2	Acid ceramidase	Ceramidase
GALE	UDP-glucose 4-epimerase	Epimerase	Glucose epimerase
GNE	Bifunctional UDP-N-acetylglucosamine 2-epimerase/N-acetylmannosamine kinase	Epimerase	GlcNAc epimerase
GNPDA1	Glucosamine-6-phosphate isomerase 1	Epimerase	GlcNAc isomerase
GPI	Glucose-6-phosphate isomerase	Epimerase	Glc-6-6-phosphate isomerase
MPI	Mannose-6-phosphate isomerase	Epimerase	Mannose isomerase
RENBP	N-acylglucosamine 2-epimerase	Epimerase	GlcNAc epimerase
AGA	N(4)-(beta-N-acetylglucosaminyl)-L-asparaginase	Glycosidase	Nacetylglucosaminidase
CTBS	Di-N-acetylchitobia	Glycosidase	N-acetylglucosamine
CTNS	Cystinosin	Glycosidase
CTSA	Lysosomal protective protein	Glycosidase	Galactosidase and neuraminidase
FUCA1	Tissue alpha-L-fucosidase	Glycosidase	Fucosidase
GALC	Galactocerebrosidase	Glycosidase	Galactosidase
GBA	Non-lysosomal glucosylceramidase	Glycosidase	glucosylceramidase
GLA	Alpha-galactosidase A	Glycosidase	Galactosidase
GLB1	Beta-galactosidase	Glycosidase	Galactosidase
GM2A	Ganglioside GM2 activator	Glycosidase	GM2 degradation
GUSB	Beta-glucuronidase	Glycosidase	Glucuronidase
HEXA	Beta-hexosaminidase subunit alpha	Glycosidase	GM2 degradation
HEXB	Beta-hexosaminidase subunit beta	Glycosidase	GM2 degradation
HPSE	Heparanase	Glycosidase	Heparanase
HPSE2	Inactive heparanase-2	Glycosidase	Heparanase
HYAL1	Hyaluronidase-1	Glycosidase	Hyaluronidase
HYAL2	Hyaluronidase-2	Glycosidase	Hyaluronidase
HYAL3	Hyaluronidase-3	Glycosidase	Hyaluronidase
HYAL4	Hyaluronidase-4	Glycosidase	Hyaluronidase
IDUA	Alpha-L-iduronidase	Glycosidase	unsulfated IdoA
LAMP1	Lysosome-associated membrane glycoprotein 1	Glycosidase
LAMP2	Lysosome-associated membrane glycoprotein 2	Glycosidase
LAMP3	Lysosome-associated membrane glycoprotein 3	Glycosidase
LCT	Lactase-phlorizin hydrolase	Glycosidase	lactoseidase
LIPA	Lysosomal acid lipase/cholesteryl ester hydrolase	Glycosidase
MANBA	Beta-mannosidase	Glycosidase	Mannosidase
NAAA	N-acylethanolamine-hydrolyzing acid amidase	Glycosidase
NAGA	Alpha-N-acetylgalactosaminidase	Glycosidase	N-acetylgalactosaminidase
NAGLU	Alpha-N-acetylglucosaminidase	Glycosidase	N-acetylglucosaminidase
PPBP	Platelet basic protein	Glycosidase
SGSH	N-sulphoglucosamine sulphohydrolase	Glycosidase	heparan sulfate degradation
SMPD1	Sphingomyelin phosphodiesterase	Glycosidase	Converts sphingomyelin to ceramide
GAA	Glycosylphosphatidylinositol anchor attachment 1 protein	Glycosyltransferase	GPI-anchor biosynthesis
GNPNAT1	Glucosamine 6-phosphate N-acetyltransferase	Glycosyltransferase	N-acetyltransferase
UGT1A1	UDP-glucuronosyltransferase 1-1	Glycosyltransferase	Glucuronosyltransferase
UGT1A10	UDP-glucuronosyltransferase 1-10	Glycosyltransferase	Glucuronosyltransferase
UGT1A3	UDP-glucuronosyltransferase 1-3	Glycosyltransferase	Glucuronosyltransferase
UGT1A4	UDP-glucuronosyltransferase 1-4	Glycosyltransferase	Glucuronosyltransferase
UGT1A5	UDP-glucuronosyltransferase 1-5	Glycosyltransferase	Glucuronosyltransferase
UGT1A6	UDP-glucuronosyltransferase 1-6	Glycosyltransferase	Glucuronosyltransferase
UGT1A7	UDP-glucuronosyltransferase 1-7	Glycosyltransferase	Glucuronosyltransferase
UGT1A8	UDP-glucuronosyltransferase 1-8	Glycosyltransferase	Glucuronosyltransferase
UGT1A9	UDP-glucuronosyltransferase 1-9	Glycosyltransferase	Glucuronosyltransferase
UGT2A1	UDP-glucuronosyltransferase 2A1	Glycosyltransferase	Glucuronosyltransferase
UGT2B10	UDP-glucuronosyltransferase 2B10	Glycosyltransferase	Glucuronosyltransferase
UGT2B17	UDP-glucuronosyltransferase 2B17	Glycosyltransferase	Glucuronosyltransferase
UGT2B28	UDP-glucuronosyltransferase 2B28	Glycosyltransferase	Glucuronosyltransferase
UGT2B4	UDP-glucuronosyltransferase 2B4	Glycosyltransferase	Glucuronosyltransferase
CMAHP	Inactive cytidine monophosphate-N-acetylneuraminic acid hydroxylase	Nuc. Sugar	Sialic acid
CMAS	N-acylneuraminate cytidylyltransferase	Nuc. Sugar	Sialic acid
FPGT	Fucose-1-phosphate guanylyltransferase	Nuc. Sugar	Fuc
GALK1	Galactokinase	Nuc. Sugar	Galactose metabolism
GALK2	N-acetylgalactosamine kinase	Nuc. Sugar	GalNAc metabolism
GALT	Galactose-1-phosphate uridylyltransferase	Nuc. Sugar	Galactose metabolism
GFPT1	Glutamine--fructose-6-phosphate aminotransferase 1	Nuc. Sugar	Glucose
GFPT2	Glutamine--fructose-6-phosphate aminotransferase 2	Nuc. Sugar	Glucose
GMDS	GDP-mannose 4,6 dehydratase	Nuc. Sugar	Man
GMPPA	Mannose-1-phosphate guanyltransferase alpha	Nuc. Sugar	Man
GMPPB	Mannose-1-phosphate guanyltransferase beta	Nuc. Sugar	Man
GNB1	Guanine nucleotide-binding protein G(I)/G(S)/G(T) subunit beta-1	Nuc. Sugar
GNB2L1	Receptor of activated protein C kinase 1	Nuc. Sugar
HK1	Hexokinase-1	Nuc. Sugar	phosphorylation of hexoses
HK3	Hexokinase-3	Nuc. Sugar	phosphorylation of hexoses
KHK	Ketohexokinase	Nuc. Sugar	phosphorylation of fructose
NAGK	N-acetyl-D-glucosamine kinase	Nuc. Sugar	phosphorylation of GlcNAc
NANS	Sialic acid synthase	Nuc. Sugar	Sialic acid synthase
NPL	Nuclear protein localization protein 4 homolog	Nuc. Sugar
PAPSS1	Bifunctional 3'-phosphoadenosine 5'-phosphosulfate synthase 1	Nuc. Sugar
PAPSS2	Bifunctional 3'-phosphoadenosine 5'-phosphosulfate synthase 2	Nuc. Sugar
PGM1	Phosphoglucomutase-1	Nuc. Sugar	breakdown and synthesis of glucose.
PMM1	Phosphomannomutase 1	Nuc. Sugar	synthesis of the GDP-mannose
PMM2	Phosphomannomutase 2	Nuc. Sugar	synthesis of the GDP-mannose
TSTA3	GDP-L-fucose synthase	Nuc. Sugar	GDP-Fuc
UAP1	UDP-N-acetylhexosamine pyrophosphoryla	Nuc. Sugar	UDP-GlcNAc and UDP-GalNAc
UGDH	UDP-glucose 6-dehydrogenase	Nuc. Sugar	UDP-alpha-D-glucuronate
UGP2	UTP--glucose-1-phosphate uridylyltransferase	Nuc. Sugar	UDP-Glc
UXS1	UDP-glucuronic acid decarboxylase 1	Nuc. Sugar	UDP-Xyl
ARSA	Arylsulfatase A	Sulfatase	Cerebroside Sulfatase
ARSB	Arylsulfatase B	Sulfatase	C4S Sulfatase
ARSD	Arylsulfatase D	Sulfatase
ARSE	Arylsulfatase E	Sulfatase
ARSF	Arylsulfatase F	Sulfatase
GALNS	N-acetylgalactosamine-6-sulfatase	Sulfatase	N-acetyl-D-galactosamine/D-galactose 6-sulfate
GNS	N-acetylglucosamine-6-sulfatase	Sulfatase	GlcNAc 6-sulfate
IDS	Iduronate 2-sulfatase	Sulfatase	IdoA sulfatase
STS	Steryl-sulfatase	Sulfatase	conversion of sulfated steroid precursors
SULF1	Extracellular sulfatase Sulf-1	Sulfatase	endoglucosamine-6-sulfatase
SULF2	Extracellular sulfatase Sulf-2	Sulfatase	endoglucosamine-6-sulfatase
SULT1A2	Sulfotransferase 1A2	Sulfotransferase	PAPS
SULT1A3	Sulfotransferase 1A3	Sulfotransferase	PAPS
SULT1B1	Sulfotransferase family cytosolic 1B member 1	Sulfotransferase	PAPS
SULT1C2	Sulfotransferase 1C2	Sulfotransferase	PAPS
SULT1C3	Sulfotransferase 1C3	Sulfotransferase	PAPS
SULT1C4	Sulfotransferase 1C4	Sulfotransferase	PAPS
TPST1	Protein-tyrosine sulfotransferase 1	Sulfotransferase	O-sulfation of tyrosine
TPST2	Protein-tyrosine sulfotransferase 2	Sulfotransferase	O-sulfation of tyrosine
COG1	Conserved oligomeric Golgi complex subunit 1	Transporter	Intracellular protein transport
COG2	Conserved oligomeric Golgi complex subunit 2	Transporter	Intracellular protein transport
COG3	Conserved oligomeric Golgi complex subunit 3	Transporter	Intracellular protein transport
COG4	Conserved oligomeric Golgi complex subunit 4	Transporter	Intracellular protein transport
COG5	Conserved oligomeric Golgi complex subunit 5	Transporter	Intracellular protein transport
COG6	Conserved oligomeric Golgi complex subunit 6	Transporter	Intracellular protein transport
COG7	Conserved oligomeric Golgi complex subunit 7	Transporter	Intracellular protein transport
COG8	Conserved oligomeric Golgi complex subunit 8	Transporter	Intracellular protein transport
SLC17A5	Sialin	Transporter	GlcA and free sialic acid
SLC35A4	Probable UDP-sugar transporter protein SLC35A4	Transporter
SLC35A5	Probable UDP-sugar transporter protein SLC35A5	Transporter
SLC35B1	Solute carrier family 35 member B1	Transporter	Putative transporter.
SLC35C2	Solute carrier family 35 member C2	Transporter	Putative transporter.
SLC35D3	Solute carrier family 35 member D3	Transporter	Putative transporter.
SLC35E1	Solute carrier family 35 member E1	Transporter	Putative transporter.
SLC35E2	Solute carrier family 35 member E2A	Transporter	Putative transporter.
SLC35E3	Solute carrier family 35 member E3	Transporter	Putative transporter.
SLC35E4	Solute carrier family 35 member E4	Transporter	Putative transporter.
SLC35F1	Solute carrier family 35 member F1	Transporter	Putative transporter.
SLC35F2	Solute carrier family 35 member F2	Transporter	Putative transporter.
SLC35F3	Putative thiamine transporter SLC35F3	Transporter	Putative thiamine transporter
SLC35F4	Solute carrier family 35 member F4	Transporter	Putative transporter.
SLC35F5	Solute carrier family 35 member F5	Transporter	Putative transporter.
