## Supplemental Figures and Tables for "A systems based framework to computationally predict putative transcription factors and signaling pathways regulating glycan biosynthesis": TableS2_CancerTypes_R1.xlsx

### Sheet: Sheet1
Table S2: Cancer Types
abbreviation	Cancer type
LAML	Acute Myeloid Leukemia
ACC	Adrenocortical carcinoma
BLCA	Bladder Urothelial Carcinoma
CESC	Cervical squamous cell carcinoma and endocervical adenocarcinoma
COAD_READ	Colon adenocarcinoma_Rectum adenocarcinoma
GBM	Glioblastoma multiforme
HNSC	Head and Neck squamous cell carcinoma
KICH	Kidney Chromophobe
KIRC	Kidney renal clear cell carcinoma
KIRP	Kidney renal papillary cell carcinoma
LIHC	Liver hepatocellular carcinoma
LUAD	Lung adenocarcinoma
LUSC	Lung squamous cell carcinoma
MESO	Mesothelioma
OV	Ovarian serous cystadenocarcinoma
PAAD	Pancreatic adenocarcinoma
PCPG	Pheochromocytoma and Paraganglioma
PRAD	Prostate adenocarcinoma
SARC	Sarcoma
SKCM	Skin Cutaneous Melanoma
TGCT	Testicular Germ Cell Tumors
THYM	Thymoma
THCA	Thyroid carcinoma
UCEC	Uterine Corpus Endometrial Carcinoma
UVM	Uveal Melanoma
LGG	Brain Lower Grade Glioma
BRCA (luminal)	Breast invasive carcinoma (luminal)
BRCA (basal)	Breast invasive carcinoma (basal)
STES	Stomach & esophageal carcinoma
