## Supplemental Figures and Tables for "A systems based framework to computationally predict putative transcription factors and signaling pathways regulating glycan biosynthesis": TableS3_Glycogene_Pathway_Lists_R1.xlsx

### Sheet: Sheet1
Table S3: Glycosylation Pathways	Glycogenes
Glycolipid core	UGCG	B4GALT3	B4GALT4	B4GALT5	B4GALT6	UGT8	ST3GAL5	GAL3ST1
P1PK blood group	A4GALT	B3GALNT1	B3GNT5	B4GALT1	B4GALT2	B4GALT3	B4GALT4	B4GALT5	B4GALT6
Gangliosides	B4GALNT1	ST3GAL2	ST3GAL3	ST3GAL4	ST3GAL5	ST6GALNAC3	ST6GALNAC4	ST6GALNAC5	ST6GALNAC6	ST8SIA1	ST8SIA3	ST8SIA5
Dolichol Pathway	ALG1	ALG10	ALG10B	ALG11	ALG12	ALG13	ALG14	ALG2	ALG3	ALG5	ALG6	ALG8	ALG9	DPAGT1	DPM1	DPM2	DPM3	STT3A	STT3B	RTF1
Complex N-glycans	MOGS	GANAB	MAN1A1	MAN1A2	MAN1B1	MAN1C1	MAN2A1	MAN2A2	MGAT1	UGGT1	UGGT2	GNPTB	GNTPTAB
N-glycan branching	MGAT1	MGAT2	MGAT3	MGAT4A	MGAT4B	MGAT5	MGAT5B	FUT8
GalNAc-type O-glycans	C1GALT1	C1GALT1C1	GCNT1	GCNT4	GALNT1	GALNT2	GALNT3	GALNT4	GALNT5	GALNT6	GALNT7	GALNT8	GALNT9	GALNT10	GALNT11	GALNT12	GALNT13	GALNT14	GALNT15	GALNT16
CS HS Initiation	XYLT1	XYLT2	B4GALT7	B3GALT6	B3GAT3	FAM20B	CSGALNACT1	CSGALNACT2	EXTL3
CS-DS extension	CSGALNACT1	CSGALNACT2	CHSY1	CHSY3	CHPF	CHPF2	CHST3	CHST7	CHST11	CHST12	CHST13	CHST14	CHST15	UST	DSE	DSEL
HS extension	EXT1	EXT2	EXTL1	EXTL2	EXTL3	HS2ST1	HS3ST1	HS3ST2	HS3ST3A1	HS3ST3B1	HS3ST4	HS3ST5	HS3ST6	HS6ST1	HS6ST2	HS6ST3	GCLE	NDST1	NDST2	NDST3
Hyaluronan synthesis	HAS1	HAS2	HAS3
GPI anchor extension	PIGA	PIGC	PIGH	PIGP	PIGQ	PIGY	DPM2	PIGL	PIGW	PIGM	PIGX	PIGV	PIGN	PIGB	PIGF	PIGO	PIGF	PIGG	PIGK	GPAA1
O-mannose	POMT1	POMT2	POMGNT1	POMGNT2	MGAT5B	B3GALNT2	FKRP	FKTN	B4GAT1	RXYLT1	LARGE1	LARGE2
O-Fucosylation	POFUT1	RFNG	LFNG	MFNG	POFUT2	B3GLCT
Type 1 and 2 LacNAc	B3GALT1	B3GALT2	B3GALT4	B3GALT5	B4GALT1	B4GALT2	B4GALT3	B4GALT4	B4GALT5	B4GALT6	B3GNT2	B3GNT3	B3GNT4	B3GNT6	B3GNT7	B3GNT8	GCNT1	GCNT2	GCNT3
sialylation	ST3GAL1	ST3GAL2	ST3GAL3	ST3GAL4	ST3GAL5	ST3GAL6	ST6GAL1	ST6GAL2	ST6GALNAC1	ST6GALNAC2	ST6GALNAC3	ST6GALNAC4	ST6GALNAC5	ST6GALNAC6	ST8SIA1	ST8SIA2	ST8SIA3	ST8SIA14	ST8SIA15	ST8SIA16
fucosylation	FUT1	FUT2	FUT3	FUT4	FUT5	FUT6	FUT7	FUT9
ABO blood group	ABO	FUT1	FUT2
LacdiNAc	B4GALNT3	B4GALNT4
sulfotransferases	CHST1	CHST10	CHST11	CHST12	CHST13	CHST14	CHST15	CHST2	CHST3	CHST4	CHST5	CHST6	CHST7	CHST8	CHST9	GAL3ST1	GAL3ST2	GAL3ST3	GAL3ST4
