## Supplemental Figures and Tables for "A systems based framework to computationally predict putative transcription factors and signaling pathways regulating glycan biosynthesis": TableS6_GlycoPathway_Network_Enrichment_R1.xlsx

### Sheet: glycogene_network_TFpath_enrich
Supplemental Table S6: Network Cluster Enriched Glycosylation Pathways
clustName	glycoPath	pEnrich	ctype
1	Dolichol Pathway	0.000133155	ACC
1	GPI anchor extension	0.0437923	ACC
2	N-glycan branching	0.0189164	ACC
6	GalNAc-type O-glycans	0.0339216	ACC
13	Glycolipid core	0.0340292	ACC
1	Glycolipid core	0.00816539	BLCA
1	N-glycan branching	0.000861283	BLCA
2	Complex N-glycans	0.00035159	BLCA
3	Gangliosides	3.62075e-08	BLCA
3	CS HS Initiation	0.00449878	BLCA
3	CS-DS extension	3.5014e-08	BLCA
3	sialylation	4.14671e-11	BLCA
3	fucosylation	0.0010549	BLCA
3	sulfotransferases	6.26169e-06	BLCA
4	Dolichol Pathway	0.000215694	BLCA
4	O-mannose	0.00637132	BLCA
8	CS HS Initiation	0.00232422	BLCA
8	O-Fucosylation	0.000206535	BLCA
1	P1PK blood group	0.0208601	BRCA_1
1	Gangliosides	9.98472e-12	BRCA_1
1	N-glycan branching	0.00926833	BRCA_1
1	CS-DS extension	2.68323e-17	BRCA_1
1	Hyaluronan synthesis	1.19779e-05	BRCA_1
1	Type 1 and 2 LacNAc	0.000813069	BRCA_1
1	sialylation	9.83572e-16	BRCA_1
1	fucosylation	1.64481e-06	BRCA_1
1	sulfotransferases	7.20055e-15	BRCA_1
2	Dolichol Pathway	6.60919e-06	BRCA_1
2	Complex N-glycans	3.16101e-07	BRCA_1
2	O-mannose	0.0254279	BRCA_1
3	Dolichol Pathway	0.0325847	BRCA_1
3	CS HS Initiation	9.91185e-07	BRCA_1
3	GPI anchor extension	0.00600238	BRCA_1
3	O-Fucosylation	0.00777057	BRCA_1
3	LacdiNAc	2.49712e-05	BRCA_1
7	Dolichol Pathway	0.033004	BRCA_1
7	GPI anchor extension	0.000290982	BRCA_1
1	Gangliosides	1.45567e-05	BRCA_2
1	GalNAc-type O-glycans	0.00617845	BRCA_2
1	CS-DS extension	0.00960281	BRCA_2
1	O-Fucosylation	0.00233258	BRCA_2
1	sialylation	2.54984e-06	BRCA_2
1	fucosylation	2.53195e-05	BRCA_2
1	sulfotransferases	0.00642424	BRCA_2
2	Dolichol Pathway	0.00127848	BRCA_2
2	Complex N-glycans	0.000552302	BRCA_2
2	HS extension	0.0265627	BRCA_2
2	O-mannose	0.00592829	BRCA_2
5	CS HS Initiation	3.38801e-07	BRCA_2
5	GPI anchor extension	0.0239021	BRCA_2
5	O-Fucosylation	0.0473045	BRCA_2
5	LacdiNAc	0.000564372	BRCA_2
1	Glycolipid core	0.00357651	CESC
1	Gangliosides	2.65508e-07	CESC
1	N-glycan branching	0.00379559	CESC
1	O-Fucosylation	0.000494893	CESC
1	sialylation	1.96392e-05	CESC
1	fucosylation	1.10863e-05	CESC
3	GPI anchor extension	0.0118073	CESC
3	ABO blood group	0.0139178	CESC
4	Glycolipid core	0.0396232	CESC
4	P1PK blood group	0.00208244	CESC
4	Dolichol Pathway	0.00880293	CESC
4	Type 1 and 2 LacNAc	0.00732277	CESC
1	Glycolipid core	0.0073434	COAD_READ.
1	Gangliosides	0.00012633	COAD_READ.
1	CS HS Initiation	0.00357011	COAD_READ.
1	CS-DS extension	2.76107e-18	COAD_READ.
1	HS extension	2.19429e-05	COAD_READ.
1	sialylation	0.00108667	COAD_READ.
1	sulfotransferases	7.04206e-11	COAD_READ.
2	Dolichol Pathway	5.40497e-08	COAD_READ.
2	O-Fucosylation	2.43536e-08	COAD_READ.
5	N-glycan branching	0.00557866	COAD_READ.
5	GalNAc-type O-glycans	0.0404703	COAD_READ.
5	GPI anchor extension	0.0455243	COAD_READ.
5	O-mannose	0.0149137	COAD_READ.
5	Type 1 and 2 LacNAc	9.0031e-05	COAD_READ.
6	Complex N-glycans	1.02425e-09	COAD_READ.
1	Dolichol Pathway	0.00782148	GBM.
1	Complex N-glycans	0.000340167	GBM.
1	O-mannose	0.0135906	GBM.
2	Glycolipid core	5.84773e-05	GBM.
2	P1PK blood group	2.67276e-06	GBM.
2	Gangliosides	0.0157856	GBM.
2	GPI anchor extension	0.000165045	GBM.
2	Type 1 and 2 LacNAc	0.000262696	GBM.
2	LacdiNAc	0.00893738	GBM.
5	N-glycan branching	4.01723e-05	GBM.
5	GalNAc-type O-glycans	3.46629e-07	GBM.
5	CS-DS extension	0.000773606	GBM.
5	Type 1 and 2 LacNAc	0.00481346	GBM.
5	sialylation	1.28601e-06	GBM.
1	Gangliosides	2.92612e-11	HNSC
1	N-glycan branching	7.53462e-05	HNSC
1	CS-DS extension	2.76564e-16	HNSC
1	sialylation	6.29118e-16	HNSC
1	fucosylation	0.000403622	HNSC
1	sulfotransferases	3.74822e-09	HNSC
2	Glycolipid core	0.0139026	HNSC
2	Dolichol Pathway	6.16416e-09	HNSC
2	Complex N-glycans	4.11526e-06	HNSC
2	O-mannose	0.00438707	HNSC
4	Dolichol Pathway	0.000584443	HNSC
4	CS HS Initiation	0.0092424	HNSC
4	GPI anchor extension	1.41841e-11	HNSC
4	O-Fucosylation	0.0296717	HNSC
2	Complex N-glycans	1.18896e-06	KICH
3	GPI anchor extension	2.1939e-05	KICH
3	Type 1 and 2 LacNAc	0.0134484	KICH
6	O-Fucosylation	7.91037e-08	KICH
7	CS HS Initiation	0.000161219	KICH
7	CS-DS extension	0.0119134	KICH
7	sulfotransferases	0.00582085	KICH
8	CS HS Initiation	0.0197636	KICH
1	GalNAc-type O-glycans	1.4784e-05	KIRC
1	O-mannose	0.046657	KIRC
1	O-Fucosylation	7.99925e-05	KIRC
1	Type 1 and 2 LacNAc	0.0382924	KIRC
1	sulfotransferases	0.000106242	KIRC
2	Glycolipid core	0.0358022	KIRC
2	Dolichol Pathway	0.000138942	KIRC
2	Complex N-glycans	0.00102603	KIRC
2	N-glycan branching	0.00476115	KIRC
3	Gangliosides	2.3467e-12	KIRC
3	CS HS Initiation	2.27875e-06	KIRC
3	CS-DS extension	1.96968e-08	KIRC
3	HS extension	1.02361e-07	KIRC
3	Hyaluronan synthesis	0.0416088	KIRC
3	sialylation	2.66155e-12	KIRC
3	fucosylation	4.27129e-07	KIRC
3	ABO blood group	6.04877e-15	KIRC
3	sulfotransferases	0.00428422	KIRC
1	Glycolipid core	0.0122839	KIRP
1	Complex N-glycans	2.31012e-07	KIRP
2	Dolichol Pathway	0.0109254	KIRP
2	GalNAc-type O-glycans	0.00250986	KIRP
2	HS extension	0.000772439	KIRP
2	O-mannose	0.000612666	KIRP
3	Type 1 and 2 LacNAc	0.000119242	KIRP
3	fucosylation	0.00394187	KIRP
3	sulfotransferases	0.00064838	KIRP
5	Gangliosides	0.000270698	KIRP
5	Dolichol Pathway	0.0130322	KIRP
5	CS HS Initiation	5.89501e-10	KIRP
5	GPI anchor extension	0.000203696	KIRP
5	O-Fucosylation	6.78202e-11	KIRP
5	sialylation	0.00749075	KIRP
1	Dolichol Pathway	2.10125e-10	LAML
1	GalNAc-type O-glycans	6.44085e-05	LAML
1	HS extension	0.00144319	LAML
1	GPI anchor extension	0.0012097	LAML
2	N-glycan branching	2.88717e-06	LAML
2	CS-DS extension	0.000862149	LAML
2	Type 1 and 2 LacNAc	3.65827e-08	LAML
2	sialylation	7.08752e-06	LAML
2	LacdiNAc	0.0471809	LAML
2	sulfotransferases	0.0379875	LAML
3	Glycolipid core	0.0423037	LAML
3	P1PK blood group	0.0289869	LAML
3	Gangliosides	0.000107924	LAML
3	Complex N-glycans	0.00108531	LAML
3	CS HS Initiation	2.05379e-06	LAML
3	GPI anchor extension	0.00206849	LAML
3	O-mannose	3.41631e-09	LAML
3	O-Fucosylation	9.74522e-05	LAML
1	Dolichol Pathway	2.15723e-11	LGG
1	Complex N-glycans	0.0378433	LGG
2	Glycolipid core	0.00182213	LGG
2	P1PK blood group	0.00261819	LGG
2	CS HS Initiation	4.13428e-07	LGG
2	GPI anchor extension	0.0145286	LGG
2	O-Fucosylation	0.000264005	LGG
2	Type 1 and 2 LacNAc	0.0214014	LGG
2	LacdiNAc	0.000132024	LGG
2	sulfotransferases	7.54859e-07	LGG
3	P1PK blood group	6.76003e-05	LGG
3	Gangliosides	3.27237e-06	LGG
3	GalNAc-type O-glycans	0.000143479	LGG
3	HS extension	2.87357e-05	LGG
3	Type 1 and 2 LacNAc	3.06441e-08	LGG
3	sialylation	2.1448e-14	LGG
3	fucosylation	0.000228491	LGG
3	ABO blood group	0.00231021	LGG
2	Glycolipid core	0.000451225	LIHC
2	P1PK blood group	1.95095e-05	LIHC
2	GPI anchor extension	0.0414348	LIHC
2	Type 1 and 2 LacNAc	0.000165024	LIHC
3	Gangliosides	0.0467007	LIHC
3	GalNAc-type O-glycans	0.0388184	LIHC
3	CS-DS extension	0.0243072	LIHC
3	sulfotransferases	3.57134e-05	LIHC
1	Gangliosides	1.85086e-11	LUAD
1	N-glycan branching	0.0299166	LUAD
1	CS-DS extension	4.2206e-05	LUAD
1	sialylation	8.2564e-12	LUAD
1	fucosylation	1.71942e-05	LUAD
1	sulfotransferases	0.00020901	LUAD
2	Dolichol Pathway	0.0464186	LUAD
2	Complex N-glycans	0.00016207	LUAD
2	CS HS Initiation	0.0110024	LUAD
2	HS extension	0.0235677	LUAD
3	Dolichol Pathway	0.000539017	LUAD
3	GPI anchor extension	0.0464326	LUAD
4	Glycolipid core	2.61287e-05	LUAD
4	P1PK blood group	0.0357527	LUAD
4	GPI anchor extension	0.00173833	LUAD
4	O-mannose	3.25185e-05	LUAD
4	O-Fucosylation	0.0471467	LUAD
4	Type 1 and 2 LacNAc	0.000190421	LUAD
6	GalNAc-type O-glycans	1.19783e-05	LUAD
1	Glycolipid core	0.0161461	LUSC
1	Gangliosides	0.0297348	LUSC
1	N-glycan branching	0.0079558	LUSC
1	sialylation	0.000686778	LUSC
1	fucosylation	0.000143269	LUSC
2	Dolichol Pathway	0.0429231	LUSC
2	GalNAc-type O-glycans	0.0404747	LUSC
2	CS-DS extension	0.00215267	LUSC
2	sulfotransferases	0.0332605	LUSC
4	GPI anchor extension	0.00328173	LUSC
4	sulfotransferases	0.0178265	LUSC
8	O-Fucosylation	0.0373593	LUSC
9	GPI anchor extension	0.000112161	LUSC
9	O-mannose	0.00150709	LUSC
1	Complex N-glycans	1.03116e-08	MESO
2	Glycolipid core	0.00531846	MESO
2	sialylation	0.0311516	MESO
3	N-glycan branching	0.0275025	MESO
3	GPI anchor extension	0.00132886	MESO
6	CS-DS extension	7.43438e-07	MESO
6	HS extension	0.0445133	MESO
6	O-mannose	0.0445133	MESO
6	sulfotransferases	0.0445133	MESO
3	Dolichol Pathway	0.0142389	OV
3	Complex N-glycans	0.0353696	OV
3	CS-DS extension	0.00670431	OV
6	CS-DS extension	2.54009e-05	OV
6	fucosylation	0.0255716	OV
6	sulfotransferases	5.34294e-06	OV
8	O-mannose	4.77763e-06	OV
12	HS extension	0.00411589	OV
12	GPI anchor extension	0.00095822	OV
12	O-mannose	0.0125393	OV
1	Glycolipid core	0.00939136	PAAD
1	Dolichol Pathway	7.17084e-09	PAAD
1	Complex N-glycans	5.11639e-10	PAAD
1	O-mannose	0.00209625	PAAD
2	P1PK blood group	0.0142056	PAAD
2	GalNAc-type O-glycans	1.18466e-08	PAAD
2	CS HS Initiation	0.0433722	PAAD
2	GPI anchor extension	1.67068e-05	PAAD
2	O-Fucosylation	8.96181e-05	PAAD
2	Type 1 and 2 LacNAc	3.38755e-18	PAAD
2	fucosylation	0.000896189	PAAD
2	ABO blood group	1.10625e-05	PAAD
2	LacdiNAc	0.00393061	PAAD
3	Gangliosides	7.48653e-40	PAAD
3	CS-DS extension	1.19141e-13	PAAD
3	HS extension	3.43729e-13	PAAD
3	Hyaluronan synthesis	0.023031	PAAD
3	sialylation	8.22548e-40	PAAD
3	sulfotransferases	3.52592e-11	PAAD
1	Glycolipid core	0.0428458	PCPG
1	Complex N-glycans	6.66532e-05	PCPG
4	P1PK blood group	1.72362e-10	PCPG
4	Hyaluronan synthesis	0.0134108	PCPG
4	GPI anchor extension	0.0160658	PCPG
4	O-Fucosylation	0.000157161	PCPG
4	Type 1 and 2 LacNAc	1.42178e-05	PCPG
4	sialylation	6.72078e-05	PCPG
4	fucosylation	0.00742462	PCPG
4	ABO blood group	0.000958816	PCPG
6	O-mannose	0.00370238	PCPG
1	Dolichol Pathway	8.9822e-11	PRAD
1	Complex N-glycans	2.31335e-10	PRAD
1	GPI anchor extension	0.0381772	PRAD
1	O-mannose	0.000114	PRAD
2	Dolichol Pathway	0.0141915	PRAD
2	N-glycan branching	0.0206717	PRAD
2	CS HS Initiation	2.41492e-14	PRAD
2	GPI anchor extension	3.5677e-08	PRAD
2	O-Fucosylation	6.07557e-06	PRAD
2	LacdiNAc	0.00099214	PRAD
3	P1PK blood group	8.41485e-05	PRAD
3	Gangliosides	2.52097e-21	PRAD
3	GalNAc-type O-glycans	0.000220873	PRAD
3	CS-DS extension	5.69142e-20	PRAD
3	HS extension	0.00977905	PRAD
3	Hyaluronan synthesis	9.35271e-06	PRAD
3	Type 1 and 2 LacNAc	5.89374e-09	PRAD
3	sialylation	3.22014e-24	PRAD
3	fucosylation	0.0225701	PRAD
3	sulfotransferases	1.31062e-30	PRAD
1	Gangliosides	0.00740799	SARC
1	N-glycan branching	0.00111921	SARC
1	GalNAc-type O-glycans	0.00827223	SARC
1	Hyaluronan synthesis	0.0251049	SARC
1	O-Fucosylation	0.000205478	SARC
1	Type 1 and 2 LacNAc	0.00144133	SARC
1	sialylation	0.0095814	SARC
1	fucosylation	6.50189e-07	SARC
1	ABO blood group	0.0234587	SARC
1	sulfotransferases	0.0103624	SARC
2	Dolichol Pathway	0.00010726	SARC
2	Complex N-glycans	0.00959069	SARC
2	O-mannose	0.0121732	SARC
3	Dolichol Pathway	0.0298455	SARC
3	CS HS Initiation	0.000575508	SARC
3	O-mannose	0.0230645	SARC
1	Gangliosides	0.0112923	SKCM
1	GalNAc-type O-glycans	0.0460122	SKCM
1	CS-DS extension	7.70546e-05	SKCM
1	O-Fucosylation	7.70546e-05	SKCM
1	sialylation	0.0244758	SKCM
1	fucosylation	2.42686e-05	SKCM
1	sulfotransferases	2.42686e-05	SKCM
2	Glycolipid core	0.0494321	SKCM
3	Dolichol Pathway	4.18711e-08	SKCM
9	Complex N-glycans	0.0120106	SKCM
9	CS HS Initiation	0.000829177	SKCM
1	Gangliosides	8.99061e-28	STES.
1	CS-DS extension	1.61753e-24	STES.
1	HS extension	0.000766754	STES.
1	Hyaluronan synthesis	0.00334987	STES.
1	sialylation	2.85502e-26	STES.
1	fucosylation	0.0302452	STES.
1	sulfotransferases	2.04134e-16	STES.
2	Dolichol Pathway	4.17776e-05	STES.
2	Complex N-glycans	1.07319e-08	STES.
2	GalNAc-type O-glycans	0.00238376	STES.
2	GPI anchor extension	0.00599594	STES.
2	O-mannose	2.23916e-08	STES.
3	P1PK blood group	0.0108641	STES.
3	Dolichol Pathway	8.13756e-08	STES.
3	CS HS Initiation	0.00881155	STES.
3	GPI anchor extension	1.24087e-08	STES.
3	O-Fucosylation	0.0269544	STES.
3	Type 1 and 2 LacNAc	4.2973e-06	STES.
1	Gangliosides	7.07024e-06	TGCT
1	O-Fucosylation	2.60123e-05	TGCT
1	sialylation	9.02637e-06	TGCT
1	fucosylation	3.10624e-07	TGCT
2	P1PK blood group	0.0335941	TGCT
2	Dolichol Pathway	0.0196392	TGCT
2	GalNAc-type O-glycans	0.00387096	TGCT
2	CS-DS extension	0.000181618	TGCT
2	HS extension	0.00335168	TGCT
2	Hyaluronan synthesis	0.00024098	TGCT
2	Type 1 and 2 LacNAc	0.00752194	TGCT
2	sulfotransferases	4.69096e-09	TGCT
3	Glycolipid core	0.00655335	TGCT
3	Dolichol Pathway	0.0325101	TGCT
3	N-glycan branching	0.0391945	TGCT
3	O-mannose	0.000240759	TGCT
5	Complex N-glycans	0.000828519	TGCT
5	GPI anchor extension	4.61597e-05	TGCT
1	Glycolipid core	7.52197e-13	THCA
1	P1PK blood group	2.35416e-17	THCA
1	N-glycan branching	3.49854e-07	THCA
1	GalNAc-type O-glycans	0.000853355	THCA
1	CS-DS extension	3.98769e-09	THCA
1	Type 1 and 2 LacNAc	3.68727e-22	THCA
1	fucosylation	1.67432e-14	THCA
1	ABO blood group	1.92967e-06	THCA
1	LacdiNAc	0.000687174	THCA
1	sulfotransferases	0.00271555	THCA
2	Dolichol Pathway	5.95455e-05	THCA
2	Complex N-glycans	3.88401e-13	THCA
2	HS extension	0.018985	THCA
2	O-mannose	0.00141503	THCA
3	Gangliosides	3.46179e-09	THCA
3	Dolichol Pathway	0.0352141	THCA
3	CS HS Initiation	4.82418e-08	THCA
3	GPI anchor extension	0.000654233	THCA
3	O-Fucosylation	9.16578e-08	THCA
3	sialylation	4.27564e-10	THCA
3	sulfotransferases	0.0262271	THCA
1	Gangliosides	0.0244657	THYM
1	Dolichol Pathway	0.00411616	THYM
1	N-glycan branching	5.32094e-15	THYM
1	CS HS Initiation	0.00190799	THYM
1	sialylation	0.0434431	THYM
2	Glycolipid core	0.0178449	THYM
2	P1PK blood group	2.37573e-05	THYM
2	Complex N-glycans	0.0228297	THYM
3	GPI anchor extension	0.0150775	THYM
3	sulfotransferases	7.77786e-11	THYM
4	sialylation	0.00059859	THYM
4	fucosylation	8.3775e-10	THYM
2	CS HS Initiation	0.000111624	UCEC
2	CS-DS extension	0.00450335	UCEC
3	Glycolipid core	0.00126012	UCEC
4	Dolichol Pathway	0.000202837	UCEC
6	N-glycan branching	0.0195966	UCEC
6	GPI anchor extension	1.03569e-05	UCEC
7	GalNAc-type O-glycans	0.00289402	UCEC
7	Type 1 and 2 LacNAc	0.0437374	UCEC
7	sialylation	0.00167744	UCEC
7	LacdiNAc	0.000566893	UCEC
1	N-glycan branching	1.97369e-05	UVM
2	Glycolipid core	0.0137106	UVM
2	GalNAc-type O-glycans	0.00138316	UVM
2	CS HS Initiation	0.00622613	UVM
2	fucosylation	0.0128187	UVM
3	O-Fucosylation	0.0159282	UVM
